# Community metabolic modeling of host-microbiota interactions through multi-objective optimization

**DOI:** 10.1101/2023.09.15.557910

**Authors:** Anna Lambert, Marko Budinich, Maxime Mahé, Samuel Chaffron, Damien Eveillard

## Abstract

The human gut microbiota comprises various microorganisms engaged in intricate interactions among themselves and with the host, affecting its health. While advancements in omics technologies have led to the inference of clear associations between microbiome composition and health conditions, we usually lack a causal and mechanistic understanding of these associations. For modeling mechanisms driving the interactions, we simulated the organism’s metabolism using *in silico* Genome-Scale Metabolic Models (GEMs). We used multi-objective optimization to predict and explain metabolic interactions among gut microbes and an intestinal epithelial cell. We developed a score integrating model simulation results to predict the type (competition, neutralism, mutualism) and quantify the interaction between several organisms. This framework uncovered a potential cross-feeding for choline, explaining the predicted mutualism between *Lactobacillus rhamnosus* GG and the epithelial cell. Finally, we analyzed a five-organism ecosystem, revealing that a minimal microbiota can favor the epithelial cell’s maintenance.
