## Supplementary material for "Community metabolic modeling of host-microbiota interactions through multi-objective optimization": Table S3

### Sheet: Feuille 1
specie	strain	ncbi_id	GCA	quality
Akkermansia muciniphila	ATCC BAA-835	349741	GCA_000020225.1	Complete genome
Bacteroides xylanisolvens	HMP strain 2_1_22	38349	GCA_000162155.1	"scaffold" (High_quality draft)
Faecalibacterium prausnitzii	A2-165	853	GCA_002734145.1	Complete Genome
Ruminococcus bromii	ATCC 27255	40518	GCA_002834225.1	contig
Coprococcus catus	ATCC 27761	116085	GCA_025289135.1	Scaffold
Flavonifractor plautii	HMP strain 7_1_58FAA	39397	GCA_000242155.1	"scaffold" (High_quality draft)
Eubacterium sireaum	DSM 15702	428128	GCA_000382085.1	scaffold
Agathobacter rectalis	DSM 17629	657318	GCA_000209935.1	Chromosome
Roseburia intestinalis	DSM 14610 (L1-82)	166486	GCA_900537995.1	Complete Genome
Anaerobutyricum soehngenii	L2-7/DSM 17630	105843	GCA_009697165.1	Contig
Subdoligranulum variabile	DSM 15176	411471	GCA_000157955.1	Scaffold
Blautia obeum	DSM 25238 (= ATCC 29174)	40520	GCA_025147765	complete
Collinsella aerofaciens	DSM 3979 (=ATCC 25986)	74426	GCA_000169035	contig
Bifidoabcterium adolescentis	L2-32	411481	GCA_000154085.1	Scaffold
Blautia hydrogenotrophica	DSM 10507	476272	GCA_000157975	scaffold
Bacteroides ovatus	HMP strain 3_8_47FAA	40011	GCA_000218325.1	"scaffold" (High_quality draft)
reference genome, not strain (strain not found
