## Supplementary material for "Community metabolic modeling of host-microbiota interactions through multi-objective optimization": Table S2

		host	Lactobacillus paracasei ATCC 334	host	Peptoniphilus indolicus ATCC 29427	host	Lactobacillus rhamnosus GG	host	Bifidobacterium scardovii JCM 12489 = DSM 13734	host	Corynebacterium kroppenstedtii DSM 44385	host	Barnesiella intestinihominis YIT 11860
WD	Bini_WD	0,064	0,344	0,064	0,344	0,064	0,344	0,064	0,368	0,064	0,283	0,064	0,403
	Beco_WD	0,253	5,290	0,065	5,290	0,253	5,290	0,065	5,290	0,620	5,290	0,253	5,290
PD	Bini_PD	0,068	0,688	0,068	0,688	0,068	0,688	0,068	0,736	0,068	0,566	0,068	0,806
	Beco_PD	0,507	5,290	0,069	5,290	0,507	5,290	0,069	5,290	1,240	5,290	0,507	5,290
Bini :Maximal biomass of the organism when alone
Beco : Maximal biomass of the organism in the ecosystem
